# Genetic control of KRAB-ZFP genes explains distal CpG-site methylation which associates with human disease phenotypes

**DOI:** 10.1101/2022.01.18.476742

**Authors:** Andrew D. Bretherick, Yanni Zeng, Rosie M. Walker, Caroline Hayward, David J. Porteous, Kathryn L. Evans, Andrew M. McIntosh, J. Kenneth Baillie, Chris Haley, Chris P. Ponting

## Abstract

Krüppel-associated box zinc finger proteins (KRAB-ZFPs) are the largest gene family of transcriptional regulators in higher vertebrates. We have developed a method for inferring these factors’ DNA binding-sites *in vivo*. We achieved this by combining the genome-wide association of methylation at 573,027 CpG-sites (meQTL) in blood and KRAB-ZFP RNA expression changes (eQTL). This method’s efficacy is clearly demonstrated by showing that the CpG-sites whose methylation is affected by KRAB-ZFP expression changes occur preferentially near KRAB-ZFP binding-sites in the HEK293T cell line. We found such an enrichment to be significant for 31% of factors tested. In addition, we found that binding-sites of many KRAB-ZFPs are significantly enriched (or sometimes depleted) in disease-associated CpG-sites. In total, 9% (11 of 125) of the traits tested, and 14% (32 of 222) of the factors (KRAB-ZFPs and TIF1-beta) tested, were enriched or depleted in one or more trait-factor pairing. Rheumatoid arthritis and human immunodeficiency virus (HIV) infection were associated with the largest number of KRAB-ZFP enrichments. There have been variable reports on the effects on HIV infection dynamics of transcription intermediary factor 1-beta (TIF1-beta, also known as KAP1 or TRIM28), a nuclear corepressor for KRAB-ZFPs. We provide evidence that KRAB-ZFP-independent effects of TIF1-beta are responsible for the decreased methylation of CpG-sites within its binding-sites that is observed in HIV infection. In conclusion, KRAB-ZFPs often affect CpG-site methylation within the proximity of their binding-sites, and CpG-sites within the binding-sites of KRAB-ZFPs are enriched for association with many traits, including rheumatoid arthritis and HIV infection.
