## Supplementary File 4 for "Genetic control of KRAB-ZFP genes explains distal CpG-site methylation which associates with human disease phenotypes"

ZFP	crosstab	OR	p
ZNF736	[[21, 5325], [29, 492502]]	66.97	2.14E-28
ZNF266	[[23, 4034], [63, 493757]]	44.69	2.45E-28
ZNF429	[[19, 5770], [38, 492050]]	42.64	7.13E-23
ZFP57	[[18, 10040], [14, 487805]]	62.47	1.11E-22
ZFP90	[[8, 126], [35, 497708]]	902.87	3.20E-21
ZNF425	[[14, 11124], [3, 486736]]	204.19	4.98E-21
ZNF333	[[16, 5404], [34, 492423]]	42.88	1.32E-19
ZFP57-rep2	[[19, 25318], [13, 472527]]	27.28	4.84E-17
ZNF443	[[6, 65], [40, 497766]]	1148.69	6.31E-17
ZNF320	[[10, 3589], [26, 494252]]	52.97	8.24E-14
ZNF605	[[10, 3494], [43, 494330]]	32.90	4.36E-12
ZNF566	[[6, 2069], [14, 495788]]	102.70	1.92E-10
ZNF154	[[2, 74], [2, 497799]]	6727.01	1.38E-07
ZNF33B	[[2, 260], [6, 497609]]	637.96	7.71E-06
ZNF680-rep2	[[4, 5174], [14, 492685]]	27.21	3.18E-05
ZNF211-rep2	[[2, 346], [11, 497518]]	261.44	3.78E-05
ZNF626	[[2, 122], [35, 497718]]	233.12	4.07E-05
ZNF25	[[2, 476], [9, 497390]]	232.21	5.03E-05
ZNF100-rep3	[[3, 533], [65, 497276]]	43.06	5.90E-05
ZNF707	[[2, 1584], [3, 496288]]	208.88	1.01E-04
ZNF786	[[6, 17327], [17, 480527]]	9.79	1.08E-04
ZNF587	[[2, 562], [14, 497299]]	126.41	1.52E-04
ZNF506	[[3, 7571], [6, 490297]]	32.38	2.76E-04
ZNF304	[[2, 1780], [6, 496089]]	92.90	3.53E-04
ZNF100	[[5, 4488], [63, 493321]]	8.72	3.88E-04
HKR1	[[3, 648], [109, 497117]]	21.11	4.56E-04
ZNF212	[[1, 156], [2, 497718]]	1595.25	9.46E-04
ZNF257	[[12, 53965], [29, 443871]]	3.40	1.01E-03
ZNF680	[[5, 25963], [13, 471896]]	6.99	1.86E-03
ZNF584	[[1, 91], [12, 497773]]	455.84	2.40E-03
ZNF528	[[1, 1251], [0, 496625]]	inf	2.51E-03
ZNF100-rep2	[[6, 10250], [62, 487559]]	4.60	2.81E-03
ZNF468	[[4, 30157], [9, 467707]]	6.89	6.18E-03
ZNF211	[[1, 250], [12, 497614]]	165.87	6.53E-03
ZNF124	[[1, 840], [4, 497032]]	147.93	8.42E-03
ZNF613	[[1, 2107], [1, 495768]]	235.30	8.45E-03
ZNF440	[[2, 1969], [33, 495873]]	15.26	8.55E-03
ZNF169	[[1, 1772], [4, 496100]]	69.99	1.77E-02
ZNF169-rep2	[[1, 2830], [4, 495042]]	43.73	2.81E-02
ZNF132	[[1, 1484], [18, 496374]]	18.58	5.52E-02
ZNF783	[[2, 28368], [5, 469502]]	6.62	5.63E-02
ZNF284	[[2, 7566], [26, 490283]]	4.98	6.73E-02
ZNF431	[[1, 1180], [63, 496633]]	6.68	1.41E-01
ZNF273	[[1, 39807], [3, 458066]]	3.84	2.83E-01
ZNF793	[[4, 13622], [77, 484174]]	1.85	2.87E-01
ZNF793-rep2	[[2, 7709], [79, 490087]]	1.61	3.58E-01
ZNF282-rep2	[[2, 28094], [28, 469753]]	1.19	6.86E-01
ZNF282	[[1, 33495], [29, 464352]]	0.48	7.20E-01
RBAK	[[0, 3989], [1, 493887]]	0.00	1.00E+00
ZFP1	[[0, 12], [32, 497833]]	0.00	1.00E+00
ZKSCAN3	[[0, 382], [1, 497494]]	0.00	1.00E+00
ZNF180	[[0, 3741], [10, 494126]]	0.00	1.00E+00
ZNF189	[[0, 18989], [1, 478887]]	0.00	1.00E+00
ZNF197	[[0, 1682], [32, 496163]]	0.00	1.00E+00
ZNF205	[[0, 4], [17, 497856]]	0.00	1.00E+00
ZNF248	[[0, 793], [1, 497083]]	0.00	1.00E+00
ZNF302	[[0, 174], [4, 497699]]	0.00	1.00E+00
ZNF337	[[0, 2263], [1, 495613]]	0.00	1.00E+00
ZNF354A	[[0, 201], [2, 497674]]	0.00	1.00E+00
ZNF398	[[0, 1717], [23, 496137]]	0.00	1.00E+00
ZNF418	[[0, 118], [10, 497749]]	0.00	1.00E+00
ZNF430	[[0, 435], [32, 497410]]	0.00	1.00E+00
ZNF44	[[0, 9450], [2, 488425]]	0.00	1.00E+00
ZNF442	[[0, 26], [7, 497844]]	0.00	1.00E+00
ZNF496	[[0, 12], [13, 497852]]	0.00	1.00E+00
ZNF525	[[0, 151], [2, 497724]]	0.00	1.00E+00
ZNF548	[[0, 782], [11, 497084]]	0.00	1.00E+00
ZNF550	[[0, 41], [8, 497828]]	0.00	1.00E+00
ZNF558	[[0, 3076], [0, 494801]]		1.00E+00
ZNF561	[[0, 4518], [35, 493324]]	0.00	1.00E+00
ZNF585A	[[0, 6133], [39, 491705]]	0.00	1.00E+00
ZNF619	[[0, 294], [1, 497582]]	0.00	1.00E+00
ZNF669	[[0, 251], [1, 497625]]	0.00	1.00E+00
ZNF684	[[0, 683], [3, 497191]]	0.00	1.00E+00
ZNF701	[[0, 1420], [5, 496452]]	0.00	1.00E+00
ZNF708	[[0, 2009], [45, 495823]]	0.00	1.00E+00
ZNF714	[[0, 3230], [6, 494641]]	0.00	1.00E+00
ZNF737	[[0, 3], [6, 497868]]	0.00	1.00E+00
ZNF749	[[0, 313], [26, 497538]]	0.00	1.00E+00
ZNF780A	[[0, 2141], [2, 495734]]	0.00	1.00E+00
ZNF79	[[0, 112], [1, 497764]]	0.00	1.00E+00
