## Supplementary File 7 for "Genetic control of KRAB-ZFP genes explains distal CpG-site methylation which associates with human disease phenotypes"

ewas	zfp	Site-based	Region-based, binary overlap	Region-based, basepair overlap
Age	ZNF2	Enrichment	Enrichment	NA
Ageing	ZNF202	Depletion	Depletion	NA
Ageing	ZNF441	Depletion	Depletion	NA
Child_abuse	ZNF202	Enrichment	Enrichment	Enrichment
Child_abuse	ZNF263	Enrichment	Enrichment	Enrichment
Child_abuse	ZNF273	Enrichment	Enrichment	NA
Child_abuse	ZNF343	Enrichment	Enrichment	NA
Child_abuse	ZNF441	Enrichment	Enrichment	NA
Child_abuse	ZNF519	Enrichment	Enrichment	Enrichment
Child_abuse	ZNF783	Enrichment	Enrichment	NA
Clear_cell_renal_carcinoma	ZKSCAN2	Depletion	Depletion	Depletion
Clear_cell_renal_carcinoma	ZKSCAN5	Depletion	Depletion	Depletion
Clear_cell_renal_carcinoma	ZNF189	Depletion	Depletion	Depletion
Clear_cell_renal_carcinoma	ZNF202	Depletion	Depletion	Depletion
Clear_cell_renal_carcinoma	ZNF257	Depletion	Depletion	Depletion
Clear_cell_renal_carcinoma	ZNF263	Depletion	Depletion	Depletion
Clear_cell_renal_carcinoma	ZNF273	Depletion	Depletion	NA
Clear_cell_renal_carcinoma	ZNF343	Depletion	Depletion	Depletion
Clear_cell_renal_carcinoma	ZNF441	Depletion	Depletion	Depletion
Clear_cell_renal_carcinoma	ZNF460	Depletion	Depletion	Depletion
Clear_cell_renal_carcinoma	ZNF519	Depletion	Depletion	Depletion
Clear_cell_renal_carcinoma	ZNF534	Depletion	Depletion	NA
Clear_cell_renal_carcinoma	ZNF557	Depletion	Depletion	NA
Clear_cell_renal_carcinoma	ZNF585A	Depletion	Depletion	NA
Clear_cell_renal_carcinoma	ZNF611	Depletion	NA	Depletion
Clear_cell_renal_carcinoma	ZNF695	Depletion	Depletion	Depletion
Clear_cell_renal_carcinoma	ZNF783	Depletion	Depletion	Depletion
Clear_cell_renal_carcinoma	ZNF786	Depletion	Depletion	Depletion
Clear_cell_renal_carcinoma	ZNF846	Depletion	Depletion	NA
Fetal_vs_adult_liver	KAP1	Depletion	Depletion	Depletion
Gestational_age	KAP1	Depletion	Depletion	Depletion
Gestational_age	ZKSCAN2	Depletion	Depletion	NA
Gestational_age	ZNF786	Depletion	Depletion	Depletion
HIV_infection	KAP1	Enrichment	Enrichment	Enrichment
HIV_infection	ZNF202	Enrichment	Enrichment	Enrichment
HIV_infection	ZNF257	Enrichment	Enrichment	Enrichment
HIV_infection	ZNF263	Enrichment	Enrichment	Enrichment
HIV_infection	ZNF273	Enrichment	Enrichment	NA
HIV_infection	ZNF282	Enrichment	Enrichment	NA
HIV_infection	ZNF343	Enrichment	Enrichment	NA
HIV_infection	ZNF441	Enrichment	Enrichment	Enrichment
HIV_infection	ZNF468	Enrichment	Enrichment	NA
HIV_infection	ZNF519	Enrichment	Enrichment	Enrichment
HIV_infection	ZNF610	Enrichment	Enrichment	NA
HIV_infection	ZNF783	Enrichment	Enrichment	Enrichment
Non-syndromic_cleft_lip_and_palate	ZNF202	Enrichment	Enrichment	NA
Pancreatic_ductal_adenocarcinoma	ZFP57	Enrichment	Enrichment	NA
Pancreatic_ductal_adenocarcinoma	ZNF202	Depletion	Depletion	NA
Rheumatoid_arthritis	ZKSCAN2	Enrichment	Enrichment	Enrichment
Rheumatoid_arthritis	ZKSCAN5	Enrichment	Enrichment	Enrichment
Rheumatoid_arthritis	ZNF182	Enrichment	Enrichment	Enrichment
Rheumatoid_arthritis	ZNF189	Enrichment	Enrichment	NA
Rheumatoid_arthritis	ZNF202	Enrichment	Enrichment	Enrichment
Rheumatoid_arthritis	ZNF257	Enrichment	Enrichment	Enrichment
Rheumatoid_arthritis	ZNF263	Enrichment	Enrichment	Enrichment
Rheumatoid_arthritis	ZNF273	Enrichment	Enrichment	Enrichment
Rheumatoid_arthritis	ZNF282	Enrichment	Enrichment	Enrichment
Rheumatoid_arthritis	ZNF283	Enrichment	Enrichment	NA
Rheumatoid_arthritis	ZNF343	Enrichment	Enrichment	Enrichment
Rheumatoid_arthritis	ZNF44	Enrichment	Enrichment	NA
Rheumatoid_arthritis	ZNF441	Enrichment	Enrichment	Enrichment
Rheumatoid_arthritis	ZNF468	Enrichment	Enrichment	NA
Rheumatoid_arthritis	ZNF519	Enrichment	Enrichment	Enrichment
Rheumatoid_arthritis	ZNF534	Enrichment	Enrichment	Enrichment
Rheumatoid_arthritis	ZNF547	Enrichment	Enrichment	Enrichment
Rheumatoid_arthritis	ZNF557	Enrichment	Enrichment	NA
Rheumatoid_arthritis	ZNF585A	Enrichment	Enrichment	Enrichment
Rheumatoid_arthritis	ZNF610	Enrichment	Enrichment	Enrichment
Rheumatoid_arthritis	ZNF674	Enrichment	Enrichment	Enrichment
Rheumatoid_arthritis	ZNF680	Enrichment	Enrichment	Enrichment
Rheumatoid_arthritis	ZNF695	Enrichment	Enrichment	Enrichment
Rheumatoid_arthritis	ZNF783	Enrichment	Enrichment	Enrichment
Rheumatoid_arthritis	ZNF786	Enrichment	Enrichment	Enrichment
Rheumatoid_arthritis	ZNF846	Enrichment	Enrichment	Enrichment
Smoking_pack-years	ZNF777	Enrichment	Enrichment	NA
