## Supplementary File 9 for "Genetic control of KRAB-ZFP genes explains distal CpG-site methylation which associates with human disease phenotypes"

bp_overlap	bp	n_intervals_with_overlap	n_intervals	frac_bp_overlap	ewas	zfp	nperms_gt	nperms_eq	nperms_lt	measure
269537	516218035	287	5400	0.000522138	Age_4_vs_age_0	GSM2466458_ZKSCAN2	500000	0	0	frac_bp_overlap
269537	516218035	287	5400	0.000522138	Age_4_vs_age_0	GSM2466458_ZKSCAN2	500000	0	0	frac_n_intervals_with_overlap
1400292	516218035	1795	5400	0.0027126	Age_4_vs_age_0	GSM2466515_ZNF282	0	0	500000	frac_bp_overlap
1400292	516218035	1795	5400	0.0027126	Age_4_vs_age_0	GSM2466515_ZNF282	0	0	500000	frac_n_intervals_with_overlap
1312096	516218035	1641	5400	0.00254175	Age_4_vs_age_0	GSM2466516_ZNF282-rep2	0	0	500000	frac_bp_overlap
1312096	516218035	1641	5400	0.00254175	Age_4_vs_age_0	GSM2466516_ZNF282-rep2	0	0	500000	frac_n_intervals_with_overlap
563005	516218035	1115	5400	0.00109063	Age_4_vs_age_0	GSM2466522_ZNF2	0	0	500000	frac_n_intervals_with_overlap
358615	247628961	589	2148	0.00144819	Age	GSM2466522_ZNF2	0	0	500000	frac_n_intervals_with_overlap
2767069	417447925	1859	4793	0.00662854	Ageing	GSM2466493_ZNF202	500000	0	0	frac_n_intervals_with_overlap
387996	417447925	955	4793	0.000929448	Ageing	GSM2466518_ZNF284	500000	0	0	frac_n_intervals_with_overlap
1097647	417447925	1768	4793	0.00262942	Ageing	GSM2466559_ZNF441	500000	0	0	frac_n_intervals_with_overlap
430825	417447925	726	4793	0.00103204	Ageing	GSM2466566_ZNF460	500000	0	0	frac_n_intervals_with_overlap
268443	58471387	170	289	0.00459101	Body_mass_index	GSM2466515_ZNF282	0	0	500000	frac_bp_overlap
246334	58471387	168	289	0.0042129	Body_mass_index	GSM2466516_ZNF282-rep2	0	0	500000	frac_n_intervals_with_overlap
21503	58471387	68	289	0.000367753	Body_mass_index	GSM2466586_ZNF543	0	0	500000	frac_n_intervals_with_overlap
66751	41567566	97	160	0.00160584	C-reactive_protein	GSM2466518_ZNF284	0	0	500000	frac_n_intervals_with_overlap
23624	41567566	55	160	0.000568328	C-reactive_protein	GSM2466529_ZNF320	0	0	500000	frac_n_intervals_with_overlap
15006	41567566	45	160	0.000361003	C-reactive_protein	GSM2466657_ZNF780A	0	0	500000	frac_n_intervals_with_overlap
1646810	146939167	852	1134	0.0112074	Child_abuse	GSM2466493_ZNF202	0	0	500000	frac_bp_overlap
1646810	146939167	852	1134	0.0112074	Child_abuse	GSM2466493_ZNF202	0	0	500000	frac_n_intervals_with_overlap
1090747	146939167	673	1134	0.00742312	Child_abuse	GSM2466508_ZNF263	0	0	500000	frac_bp_overlap
1090747	146939167	673	1134	0.00742312	Child_abuse	GSM2466508_ZNF263	0	0	500000	frac_n_intervals_with_overlap
497465	146939167	622	1134	0.00338552	Child_abuse	GSM2466513_ZNF273	0	0	500000	frac_n_intervals_with_overlap
273200	146939167	482	1134	0.00185927	Child_abuse	GSM2466539_ZNF343	0	0	500000	frac_n_intervals_with_overlap
618560	146939167	702	1134	0.00420963	Child_abuse	GSM2466559_ZNF441	0	0	500000	frac_n_intervals_with_overlap
301968	146939167	411	1134	0.00205505	Child_abuse	GSM2466566_ZNF460	0	0	500000	frac_n_intervals_with_overlap
586424	146939167	777	1134	0.00399093	Child_abuse	GSM2466578_ZNF519	0	0	500000	frac_bp_overlap
586424	146939167	777	1134	0.00399093	Child_abuse	GSM2466578_ZNF519	0	0	500000	frac_n_intervals_with_overlap
54438	146939167	180	1134	0.00037048	Child_abuse	GSM2466586_ZNF543	0	0	500000	frac_n_intervals_with_overlap
28675	146939167	95	1134	0.000195149	Child_abuse	GSM2466640_ZNF708	0	0	500000	frac_n_intervals_with_overlap
113633	146939167	247	1134	0.000773334	Child_abuse	GSM2466644_ZNF736	0	0	500000	frac_n_intervals_with_overlap
59692	146939167	204	1134	0.000406236	Child_abuse	GSM2466655_ZNF778	0	0	500000	frac_n_intervals_with_overlap
366700	146939167	447	1134	0.00249559	Child_abuse	GSM2466659_ZNF783	0	0	500000	frac_n_intervals_with_overlap
201850	146939167	391	1134	0.0013737	Child_abuse	GSM2466661_ZNF786	0	0	500000	frac_n_intervals_with_overlap
5945445	782802553	4457	11010	0.00759508	Clear_cell_renal_carcinoma	GSM2067350_KAP1	500000	0	0	frac_bp_overlap
5945445	782802553	4457	11010	0.00759508	Clear_cell_renal_carcinoma	GSM2067350_KAP1	500000	0	0	frac_n_intervals_with_overlap
894761	782802553	2643	11010	0.00114302	Clear_cell_renal_carcinoma	GSM2466457_ZIM3	500000	0	0	frac_bp_overlap
894761	782802553	2643	11010	0.00114302	Clear_cell_renal_carcinoma	GSM2466457_ZIM3	500000	0	0	frac_n_intervals_with_overlap
374985	782802553	434	11010	0.000479029	Clear_cell_renal_carcinoma	GSM2466458_ZKSCAN2	500000	0	0	frac_bp_overlap
374985	782802553	434	11010	0.000479029	Clear_cell_renal_carcinoma	GSM2466458_ZKSCAN2	500000	0	0	frac_n_intervals_with_overlap
699493	782802553	1579	11010	0.000893575	Clear_cell_renal_carcinoma	GSM2466463_ZKSCAN5	500000	0	0	frac_bp_overlap
699493	782802553	1579	11010	0.000893575	Clear_cell_renal_carcinoma	GSM2466463_ZKSCAN5	500000	0	0	frac_n_intervals_with_overlap
645889	782802553	1627	11010	0.000825098	Clear_cell_renal_carcinoma	GSM2466489_ZNF189	500000	0	0	frac_bp_overlap
645889	782802553	1627	11010	0.000825098	Clear_cell_renal_carcinoma	GSM2466489_ZNF189	500000	0	0	frac_n_intervals_with_overlap
4453525	782802553	3604	11010	0.00568921	Clear_cell_renal_carcinoma	GSM2466493_ZNF202	500000	0	0	frac_bp_overlap
4453525	782802553	3604	11010	0.00568921	Clear_cell_renal_carcinoma	GSM2466493_ZNF202	500000	0	0	frac_n_intervals_with_overlap
3074857	782802553	4363	11010	0.00392801	Clear_cell_renal_carcinoma	GSM2466506_ZNF257	500000	0	0	frac_bp_overlap
3074857	782802553	4363	11010	0.00392801	Clear_cell_renal_carcinoma	GSM2466506_ZNF257	500000	0	0	frac_n_intervals_with_overlap
3003980	782802553	3081	11010	0.00383747	Clear_cell_renal_carcinoma	GSM2466508_ZNF263	500000	0	0	frac_bp_overlap
3003980	782802553	3081	11010	0.00383747	Clear_cell_renal_carcinoma	GSM2466508_ZNF263	500000	0	0	frac_n_intervals_with_overlap
1643373	782802553	2917	11010	0.00209935	Clear_cell_renal_carcinoma	GSM2466513_ZNF273	500000	0	0	frac_n_intervals_with_overlap
706746	782802553	1969	11010	0.000902841	Clear_cell_renal_carcinoma	GSM2466518_ZNF284	500000	0	0	frac_bp_overlap
706746	782802553	1969	11010	0.000902841	Clear_cell_renal_carcinoma	GSM2466518_ZNF284	500000	0	0	frac_n_intervals_with_overlap
885348	782802553	1967	11010	0.001131	Clear_cell_renal_carcinoma	GSM2466539_ZNF343	500000	0	0	frac_bp_overlap
885348	782802553	1967	11010	0.001131	Clear_cell_renal_carcinoma	GSM2466539_ZNF343	500000	0	0	frac_n_intervals_with_overlap
1961398	782802553	3573	11010	0.00250561	Clear_cell_renal_carcinoma	GSM2466559_ZNF441	500000	0	0	frac_bp_overlap
1961398	782802553	3573	11010	0.00250561	Clear_cell_renal_carcinoma	GSM2466559_ZNF441	500000	0	0	frac_n_intervals_with_overlap
728421	782802553	1449	11010	0.00093053	Clear_cell_renal_carcinoma	GSM2466566_ZNF460	500000	0	0	frac_bp_overlap
728421	782802553	1449	11010	0.00093053	Clear_cell_renal_carcinoma	GSM2466566_ZNF460	500000	0	0	frac_n_intervals_with_overlap
1831740	782802553	3881	11010	0.00233998	Clear_cell_renal_carcinoma	GSM2466578_ZNF519	500000	0	0	frac_bp_overlap
1831740	782802553	3881	11010	0.00233998	Clear_cell_renal_carcinoma	GSM2466578_ZNF519	500000	0	0	frac_n_intervals_with_overlap
3721552	782802553	4972	11010	0.00475414	Clear_cell_renal_carcinoma	GSM2466584_ZNF534	500000	0	0	frac_n_intervals_with_overlap
194926	782802553	461	11010	0.00024901	Clear_cell_renal_carcinoma	GSM2466594_ZNF557	500000	0	0	frac_n_intervals_with_overlap
552105	782802553	1237	11010	0.000705293	Clear_cell_renal_carcinoma	GSM2466607_ZNF585A	500000	0	0	frac_n_intervals_with_overlap
510775	782802553	1258	11010	0.000652495	Clear_cell_renal_carcinoma	GSM2466611_ZNF611	500000	0	0	frac_bp_overlap
1535546	782802553	1996	11010	0.0019616	Clear_cell_renal_carcinoma	GSM2466635_ZNF695	500000	0	0	frac_bp_overlap
1535546	782802553	1996	11010	0.0019616	Clear_cell_renal_carcinoma	GSM2466635_ZNF695	500000	0	0	frac_n_intervals_with_overlap
557874	782802553	1727	11010	0.000712662	Clear_cell_renal_carcinoma	GSM2466652_ZNF766	500000	0	0	frac_n_intervals_with_overlap
1095348	782802553	1787	11010	0.00139926	Clear_cell_renal_carcinoma	GSM2466659_ZNF783	500000	0	0	frac_bp_overlap
1095348	782802553	1787	11010	0.00139926	Clear_cell_renal_carcinoma	GSM2466659_ZNF783	500000	0	0	frac_n_intervals_with_overlap
618595	782802553	1622	11010	0.000790231	Clear_cell_renal_carcinoma	GSM2466661_ZNF786	500000	0	0	frac_bp_overlap
618595	782802553	1622	11010	0.000790231	Clear_cell_renal_carcinoma	GSM2466661_ZNF786	500000	0	0	frac_n_intervals_with_overlap
608659	782802553	989	11010	0.000777538	Clear_cell_renal_carcinoma	GSM2466676_ZNF846	500000	0	0	frac_n_intervals_with_overlap
5000018	681239665	3600	8401	0.00733959	Fetal_vs_adult_liver	GSM2067350_KAP1	500000	0	0	frac_bp_overlap
5000018	681239665	3600	8401	0.00733959	Fetal_vs_adult_liver	GSM2067350_KAP1	500000	0	0	frac_n_intervals_with_overlap
107011	681239665	430	8401	0.000157083	Fetal_vs_adult_liver	GSM2466485_ZNF180	0	0	500000	frac_n_intervals_with_overlap
4637900	681239665	3829	8401	0.00680803	Fetal_vs_adult_liver	GSM2466493_ZNF202	0	0	500000	frac_bp_overlap
4637900	681239665	3829	8401	0.00680803	Fetal_vs_adult_liver	GSM2466493_ZNF202	0	0	500000	frac_n_intervals_with_overlap
3045724	681239665	4176	8401	0.00447086	Fetal_vs_adult_liver	GSM2466506_ZNF257	0	0	500000	frac_bp_overlap
3045724	681239665	4176	8401	0.00447086	Fetal_vs_adult_liver	GSM2466506_ZNF257	0	0	500000	frac_n_intervals_with_overlap
3054034	681239665	3150	8401	0.00448305	Fetal_vs_adult_liver	GSM2466508_ZNF263	0	0	500000	frac_bp_overlap
3054034	681239665	3150	8401	0.00448305	Fetal_vs_adult_liver	GSM2466508_ZNF263	0	0	500000	frac_n_intervals_with_overlap
1639802	681239665	2916	8401	0.00240709	Fetal_vs_adult_liver	GSM2466513_ZNF273	0	0	500000	frac_n_intervals_with_overlap
1646738	681239665	2331	8401	0.00241727	Fetal_vs_adult_liver	GSM2466515_ZNF282	0	0	500000	frac_bp_overlap
1646738	681239665	2331	8401	0.00241727	Fetal_vs_adult_liver	GSM2466515_ZNF282	0	0	500000	frac_n_intervals_with_overlap
1510870	681239665	2094	8401	0.00221782	Fetal_vs_adult_liver	GSM2466516_ZNF282-rep2	0	0	500000	frac_bp_overlap
1510870	681239665	2094	8401	0.00221782	Fetal_vs_adult_liver	GSM2466516_ZNF282-rep2	0	0	500000	frac_n_intervals_with_overlap
742836	681239665	2070	8401	0.00109042	Fetal_vs_adult_liver	GSM2466518_ZNF284	0	0	500000	frac_bp_overlap
742836	681239665	2070	8401	0.00109042	Fetal_vs_adult_liver	GSM2466518_ZNF284	0	0	500000	frac_n_intervals_with_overlap
1295658	681239665	2423	8401	0.00190191	Fetal_vs_adult_liver	GSM2466567_ZNF468	0	0	500000	frac_n_intervals_with_overlap
1839657	681239665	3810	8401	0.00270045	Fetal_vs_adult_liver	GSM2466578_ZNF519	0	0	500000	frac_n_intervals_with_overlap
3646429	681239665	4707	8401	0.00535264	Fetal_vs_adult_liver	GSM2466584_ZNF534	0	0	500000	frac_bp_overlap
3646429	681239665	4707	8401	0.00535264	Fetal_vs_adult_liver	GSM2466584_ZNF534	0	0	500000	frac_n_intervals_with_overlap
1143360	681239665	1870	8401	0.00167835	Fetal_vs_adult_liver	GSM2466659_ZNF783	0	0	500000	frac_bp_overlap
1143360	681239665	1870	8401	0.00167835	Fetal_vs_adult_liver	GSM2466659_ZNF783	0	0	500000	frac_n_intervals_with_overlap
231142	681239665	791	8401	0.000339296	Fetal_vs_adult_liver	GSM2466675_ZNF823	0	0	500000	frac_n_intervals_with_overlap
5678432	786425348	4359	10746	0.00722056	Gestational_age	GSM2067350_KAP1	500000	0	0	frac_bp_overlap
5678432	786425348	4359	10746	0.00722056	Gestational_age	GSM2067350_KAP1	500000	0	0	frac_n_intervals_with_overlap
387758	786425348	473	10746	0.000493064	Gestational_age	GSM2466458_ZKSCAN2	500000	0	0	frac_n_intervals_with_overlap
1701617	786425348	2457	10746	0.00216374	Gestational_age	GSM2466515_ZNF282	0	0	500000	frac_bp_overlap
1701617	786425348	2457	10746	0.00216374	Gestational_age	GSM2466515_ZNF282	0	0	500000	frac_n_intervals_with_overlap
1572271	786425348	2215	10746	0.00199926	Gestational_age	GSM2466516_ZNF282-rep2	0	0	500000	frac_bp_overlap
1572271	786425348	2215	10746	0.00199926	Gestational_age	GSM2466516_ZNF282-rep2	0	0	500000	frac_n_intervals_with_overlap
3871993	786425348	5280	10746	0.00492354	Gestational_age	GSM2466584_ZNF534	0	0	500000	frac_bp_overlap
3871993	786425348	5280	10746	0.00492354	Gestational_age	GSM2466584_ZNF534	0	0	500000	frac_n_intervals_with_overlap
621654	786425348	1642	10746	0.000790481	Gestational_age	GSM2466661_ZNF786	500000	0	0	frac_bp_overlap
621654	786425348	1642	10746	0.000790481	Gestational_age	GSM2466661_ZNF786	500000	0	0	frac_n_intervals_with_overlap
6125334	668954642	4067	8763	0.00915658	HIV_infection	GSM2067350_KAP1	0	0	500000	frac_bp_overlap
6125334	668954642	4067	8763	0.00915658	HIV_infection	GSM2067350_KAP1	0	0	500000	frac_n_intervals_with_overlap
4872876	668954642	4236	8763	0.00728431	HIV_infection	GSM2466493_ZNF202	0	0	500000	frac_bp_overlap
4872876	668954642	4236	8763	0.00728431	HIV_infection	GSM2466493_ZNF202	0	0	500000	frac_n_intervals_with_overlap
3134456	668954642	4334	8763	0.0046856	HIV_infection	GSM2466506_ZNF257	0	0	500000	frac_bp_overlap
3134456	668954642	4334	8763	0.0046856	HIV_infection	GSM2466506_ZNF257	0	0	500000	frac_n_intervals_with_overlap
3172184	668954642	3375	8763	0.004742	HIV_infection	GSM2466508_ZNF263	0	0	500000	frac_bp_overlap
3172184	668954642	3375	8763	0.004742	HIV_infection	GSM2466508_ZNF263	0	0	500000	frac_n_intervals_with_overlap
1710325	668954642	3074	8763	0.00255671	HIV_infection	GSM2466513_ZNF273	0	0	500000	frac_n_intervals_with_overlap
1663094	668954642	2414	8763	0.00248611	HIV_infection	GSM2466515_ZNF282	0	0	500000	frac_n_intervals_with_overlap
1533858	668954642	2149	8763	0.00229292	HIV_infection	GSM2466516_ZNF282-rep2	0	0	500000	frac_n_intervals_with_overlap
981379	668954642	2211	8763	0.00146703	HIV_infection	GSM2466539_ZNF343	0	0	500000	frac_n_intervals_with_overlap
299308	668954642	1269	8763	0.000447426	HIV_infection	GSM2466542_ZNF382	0	0	500000	frac_n_intervals_with_overlap
559526	668954642	1861	8763	0.000836418	HIV_infection	GSM2466543_ZNF382-rep2	0	0	500000	frac_n_intervals_with_overlap
2053856	668954642	3697	8763	0.00307025	HIV_infection	GSM2466559_ZNF441	0	0	500000	frac_bp_overlap
2053856	668954642	3697	8763	0.00307025	HIV_infection	GSM2466559_ZNF441	0	0	500000	frac_n_intervals_with_overlap
1585595	668954642	1118	8763	0.00237026	HIV_infection	GSM2466562_ZNF445	0	1	499999	frac_n_intervals_with_overlap
802239	668954642	1694	8763	0.00119924	HIV_infection	GSM2466566_ZNF460	0	0	500000	frac_n_intervals_with_overlap
1364110	668954642	2572	8763	0.00203917	HIV_infection	GSM2466567_ZNF468	0	0	500000	frac_n_intervals_with_overlap
1972577	668954642	4095	8763	0.00294875	HIV_infection	GSM2466578_ZNF519	0	0	500000	frac_bp_overlap
1972577	668954642	4095	8763	0.00294875	HIV_infection	GSM2466578_ZNF519	0	0	500000	frac_n_intervals_with_overlap
192393	668954642	516	8763	0.000287602	HIV_infection	GSM2466596_ZNF561	0	0	500000	frac_n_intervals_with_overlap
544840	668954642	1772	8763	0.000814465	HIV_infection	GSM2466610_ZNF610	0	0	500000	frac_n_intervals_with_overlap
553915	668954642	1330	8763	0.000828031	HIV_infection	GSM2466611_ZNF611	0	0	500000	frac_bp_overlap
553915	668954642	1330	8763	0.000828031	HIV_infection	GSM2466611_ZNF611	0	0	500000	frac_n_intervals_with_overlap
220153	668954642	685	8763	0.0003291	HIV_infection	GSM2466622_ZNF649	0	0	500000	frac_bp_overlap
220153	668954642	685	8763	0.0003291	HIV_infection	GSM2466622_ZNF649	0	0	500000	frac_n_intervals_with_overlap
1219567	668954642	2049	8763	0.00182309	HIV_infection	GSM2466659_ZNF783	0	0	500000	frac_bp_overlap
1219567	668954642	2049	8763	0.00182309	HIV_infection	GSM2466659_ZNF783	0	0	500000	frac_n_intervals_with_overlap
503207	668954642	1901	8763	0.000752229	HIV_infection	GSM2466677_ZNF84	0	0	500000	frac_n_intervals_with_overlap
62256	75292577	134	446	0.000826854	Maternal_smoking_in_pregnancy	GSM2466517_ZNF283	0	0	500000	frac_n_intervals_with_overlap
218454	75292577	236	446	0.0029014	Maternal_smoking_in_pregnancy	GSM2466567_ZNF468	0	1	499999	frac_n_intervals_with_overlap
687768	62805231	369	478	0.0109508	Non-syndromic_cleft_lip_and_palate	GSM2466493_ZNF202	0	0	500000	frac_n_intervals_with_overlap
119479	62805231	230	478	0.00190237	Non-syndromic_cleft_lip_and_palate	GSM2466539_ZNF343	0	1	499999	frac_n_intervals_with_overlap
559028	414935025	1043	4089	0.00134727	Pancreatic_ductal_adenocarcinoma	GSM2466450_ZFP57	0	0	500000	frac_n_intervals_with_overlap
1150200	414935025	1555	4089	0.002772	Pancreatic_ductal_adenocarcinoma	GSM2466451_ZFP57-rep2	0	0	500000	frac_n_intervals_with_overlap
209099	414935025	218	4089	0.000503932	Pancreatic_ductal_adenocarcinoma	GSM2466458_ZKSCAN2	500000	0	0	frac_n_intervals_with_overlap
2982515	414935025	1936	4089	0.00718791	Pancreatic_ductal_adenocarcinoma	GSM2466493_ZNF202	500000	0	0	frac_n_intervals_with_overlap
484136	414935025	804	4089	0.00116678	Pancreatic_ductal_adenocarcinoma	GSM2466566_ZNF460	500000	0	0	frac_n_intervals_with_overlap
623959	541122818	1297	6237	0.00115308	Primary_Sjogrens_syndrome	GSM2466487_ZNF182	0	0	500000	frac_n_intervals_with_overlap
3733555	541122818	2856	6237	0.00689964	Primary_Sjogrens_syndrome	GSM2466493_ZNF202	0	0	500000	frac_bp_overlap
3733555	541122818	2856	6237	0.00689964	Primary_Sjogrens_syndrome	GSM2466493_ZNF202	0	0	500000	frac_n_intervals_with_overlap
1330267	541122818	1742	6237	0.00245835	Primary_Sjogrens_syndrome	GSM2466515_ZNF282	0	0	500000	frac_n_intervals_with_overlap
595166	541122818	1567	6237	0.00109987	Primary_Sjogrens_syndrome	GSM2466518_ZNF284	0	0	500000	frac_n_intervals_with_overlap
729441	541122818	1558	6237	0.00134801	Primary_Sjogrens_syndrome	GSM2466539_ZNF343	0	0	500000	frac_n_intervals_with_overlap
1594131	541122818	2677	6237	0.00294597	Primary_Sjogrens_syndrome	GSM2466559_ZNF441	0	0	500000	frac_n_intervals_with_overlap
634610	541122818	1227	6237	0.00117277	Primary_Sjogrens_syndrome	GSM2466566_ZNF460	0	0	500000	frac_n_intervals_with_overlap
1301888	541122818	2604	6237	0.0024059	Primary_Sjogrens_syndrome	GSM2466629_ZNF680	0	1	499999	frac_n_intervals_with_overlap
1295253	541122818	1617	6237	0.00239364	Primary_Sjogrens_syndrome	GSM2466635_ZNF695	0	0	500000	frac_n_intervals_with_overlap
599488	888781601	767	13416	0.000674505	Rheumatoid_arthritis	GSM2466458_ZKSCAN2	0	0	500000	frac_bp_overlap
599488	888781601	767	13416	0.000674505	Rheumatoid_arthritis	GSM2466458_ZKSCAN2	0	0	500000	frac_n_intervals_with_overlap
917013	888781601	2228	13416	0.00103176	Rheumatoid_arthritis	GSM2466463_ZKSCAN5	0	0	500000	frac_bp_overlap
917013	888781601	2228	13416	0.00103176	Rheumatoid_arthritis	GSM2466463_ZKSCAN5	0	0	500000	frac_n_intervals_with_overlap
485091	888781601	1431	13416	0.000545793	Rheumatoid_arthritis	GSM2466467_ZNF100-rep2	0	0	500000	frac_n_intervals_with_overlap
999931	888781601	2267	13416	0.00112506	Rheumatoid_arthritis	GSM2466487_ZNF182	0	0	500000	frac_bp_overlap
999931	888781601	2267	13416	0.00112506	Rheumatoid_arthritis	GSM2466487_ZNF182	0	0	500000	frac_n_intervals_with_overlap
867038	888781601	2280	13416	0.000975535	Rheumatoid_arthritis	GSM2466489_ZNF189	0	0	500000	frac_n_intervals_with_overlap
5826215	888781601	5622	13416	0.00655528	Rheumatoid_arthritis	GSM2466493_ZNF202	0	0	500000	frac_bp_overlap
5826215	888781601	5622	13416	0.00655528	Rheumatoid_arthritis	GSM2466493_ZNF202	0	0	500000	frac_n_intervals_with_overlap
3744852	888781601	5912	13416	0.00421347	Rheumatoid_arthritis	GSM2466506_ZNF257	0	0	500000	frac_bp_overlap
3744852	888781601	5912	13416	0.00421347	Rheumatoid_arthritis	GSM2466506_ZNF257	0	0	500000	frac_n_intervals_with_overlap
3736108	888781601	4415	13416	0.00420363	Rheumatoid_arthritis	GSM2466508_ZNF263	0	0	500000	frac_bp_overlap
3736108	888781601	4415	13416	0.00420363	Rheumatoid_arthritis	GSM2466508_ZNF263	0	0	500000	frac_n_intervals_with_overlap
2097723	888781601	4035	13416	0.00236022	Rheumatoid_arthritis	GSM2466513_ZNF273	0	0	500000	frac_bp_overlap
2097723	888781601	4035	13416	0.00236022	Rheumatoid_arthritis	GSM2466513_ZNF273	0	0	500000	frac_n_intervals_with_overlap
1935517	888781601	3023	13416	0.00217772	Rheumatoid_arthritis	GSM2466515_ZNF282	0	0	500000	frac_bp_overlap
1935517	888781601	3023	13416	0.00217772	Rheumatoid_arthritis	GSM2466515_ZNF282	0	0	500000	frac_n_intervals_with_overlap
1767752	888781601	2658	13416	0.00198896	Rheumatoid_arthritis	GSM2466516_ZNF282-rep2	0	0	500000	frac_bp_overlap
1767752	888781601	2658	13416	0.00198896	Rheumatoid_arthritis	GSM2466516_ZNF282-rep2	0	0	500000	frac_n_intervals_with_overlap
414833	888781601	1360	13416	0.000466743	Rheumatoid_arthritis	GSM2466517_ZNF283	0	0	500000	frac_n_intervals_with_overlap
902549	888781601	2770	13416	0.00101549	Rheumatoid_arthritis	GSM2466518_ZNF284	0	0	500000	frac_bp_overlap
902549	888781601	2770	13416	0.00101549	Rheumatoid_arthritis	GSM2466518_ZNF284	0	0	500000	frac_n_intervals_with_overlap
1235457	888781601	2897	13416	0.00139006	Rheumatoid_arthritis	GSM2466539_ZNF343	0	0	500000	frac_bp_overlap
1235457	888781601	2897	13416	0.00139006	Rheumatoid_arthritis	GSM2466539_ZNF343	0	0	500000	frac_n_intervals_with_overlap
2517186	888781601	5003	13416	0.00283218	Rheumatoid_arthritis	GSM2466559_ZNF441	0	0	500000	frac_bp_overlap
2517186	888781601	5003	13416	0.00283218	Rheumatoid_arthritis	GSM2466559_ZNF441	0	0	500000	frac_n_intervals_with_overlap
353822	888781601	1433	13416	0.000398098	Rheumatoid_arthritis	GSM2466563_ZNF44	0	0	500000	frac_n_intervals_with_overlap
944844	888781601	2167	13416	0.00106308	Rheumatoid_arthritis	GSM2466566_ZNF460	0	0	500000	frac_bp_overlap
944844	888781601	2167	13416	0.00106308	Rheumatoid_arthritis	GSM2466566_ZNF460	0	0	500000	frac_n_intervals_with_overlap
1600993	888781601	3249	13416	0.00180133	Rheumatoid_arthritis	GSM2466567_ZNF468	0	0	500000	frac_n_intervals_with_overlap
2407051	888781601	5452	13416	0.00270826	Rheumatoid_arthritis	GSM2466578_ZNF519	0	0	500000	frac_bp_overlap
2407051	888781601	5452	13416	0.00270826	Rheumatoid_arthritis	GSM2466578_ZNF519	0	0	500000	frac_n_intervals_with_overlap
4481718	888781601	6600	13416	0.00504254	Rheumatoid_arthritis	GSM2466584_ZNF534	0	0	500000	frac_bp_overlap
4481718	888781601	6600	13416	0.00504254	Rheumatoid_arthritis	GSM2466584_ZNF534	0	0	500000	frac_n_intervals_with_overlap
450741	888781601	1310	13416	0.000507145	Rheumatoid_arthritis	GSM2466587_ZNF547	0	0	500000	frac_bp_overlap
450741	888781601	1310	13416	0.000507145	Rheumatoid_arthritis	GSM2466587_ZNF547	0	0	500000	frac_n_intervals_with_overlap
273454	888781601	681	13416	0.000307673	Rheumatoid_arthritis	GSM2466594_ZNF557	0	0	500000	frac_n_intervals_with_overlap
724400	888781601	1690	13416	0.000815048	Rheumatoid_arthritis	GSM2466607_ZNF585A	0	0	500000	frac_bp_overlap
724400	888781601	1690	13416	0.000815048	Rheumatoid_arthritis	GSM2466607_ZNF585A	0	0	500000	frac_n_intervals_with_overlap
663590	888781601	2238	13416	0.000746629	Rheumatoid_arthritis	GSM2466610_ZNF610	0	0	500000	frac_bp_overlap
663590	888781601	2238	13416	0.000746629	Rheumatoid_arthritis	GSM2466610_ZNF610	0	0	500000	frac_n_intervals_with_overlap
947508	888781601	2445	13416	0.00106608	Rheumatoid_arthritis	GSM2466627_ZNF674	0	0	500000	frac_bp_overlap
947508	888781601	2445	13416	0.00106608	Rheumatoid_arthritis	GSM2466627_ZNF674	0	0	500000	frac_n_intervals_with_overlap
2085481	888781601	4776	13416	0.00234645	Rheumatoid_arthritis	GSM2466629_ZNF680	0	0	500000	frac_bp_overlap
2085481	888781601	4776	13416	0.00234645	Rheumatoid_arthritis	GSM2466629_ZNF680	0	0	500000	frac_n_intervals_with_overlap
2083153	888781601	2931	13416	0.00234383	Rheumatoid_arthritis	GSM2466635_ZNF695	0	0	500000	frac_bp_overlap
2083153	888781601	2931	13416	0.00234383	Rheumatoid_arthritis	GSM2466635_ZNF695	0	0	500000	frac_n_intervals_with_overlap
1455785	888781601	2555	13416	0.00163796	Rheumatoid_arthritis	GSM2466659_ZNF783	0	0	500000	frac_bp_overlap
1455785	888781601	2555	13416	0.00163796	Rheumatoid_arthritis	GSM2466659_ZNF783	0	0	500000	frac_n_intervals_with_overlap
908602	888781601	2318	13416	0.0010223	Rheumatoid_arthritis	GSM2466661_ZNF786	0	0	500000	frac_bp_overlap
908602	888781601	2318	13416	0.0010223	Rheumatoid_arthritis	GSM2466661_ZNF786	0	0	500000	frac_n_intervals_with_overlap
855566	888781601	1465	13416	0.000962628	Rheumatoid_arthritis	GSM2466676_ZNF846	0	0	500000	frac_bp_overlap
855566	888781601	1465	13416	0.000962628	Rheumatoid_arthritis	GSM2466676_ZNF846	0	0	500000	frac_n_intervals_with_overlap
117622	401359451	372	3825	0.000293059	Sex	GSM2466448_ZFP14	0	0	500000	frac_n_intervals_with_overlap
580301	401359451	1069	3825	0.00144584	Sex	GSM2466450_ZFP57	0	0	500000	frac_n_intervals_with_overlap
1225603	401359451	1637	3825	0.00305363	Sex	GSM2466451_ZFP57-rep2	0	0	500000	frac_n_intervals_with_overlap
1243087	401359451	1497	3825	0.00309719	Sex	GSM2466515_ZNF282	0	0	500000	frac_bp_overlap
1243087	401359451	1497	3825	0.00309719	Sex	GSM2466515_ZNF282	0	0	500000	frac_n_intervals_with_overlap
1160034	401359451	1372	3825	0.00289026	Sex	GSM2466516_ZNF282-rep2	0	0	500000	frac_bp_overlap
1160034	401359451	1372	3825	0.00289026	Sex	GSM2466516_ZNF282-rep2	0	0	500000	frac_n_intervals_with_overlap
2539353	401359451	2598	3825	0.00632688	Sex	GSM2466584_ZNF534	0	0	500000	frac_n_intervals_with_overlap
2162104	240390352	1128	1774	0.00899414	Smoking	GSM2466493_ZNF202	0	0	500000	frac_n_intervals_with_overlap
1504662	240390352	1015	1774	0.00625924	Smoking	GSM2466508_ZNF263	0	0	500000	frac_n_intervals_with_overlap
838850	240390352	838	1774	0.00348953	Smoking	GSM2466515_ZNF282	0	0	500000	frac_bp_overlap
838850	240390352	838	1774	0.00348953	Smoking	GSM2466515_ZNF282	0	0	500000	frac_n_intervals_with_overlap
778780	240390352	788	1774	0.00323965	Smoking	GSM2466516_ZNF282-rep2	0	0	500000	frac_bp_overlap
778780	240390352	788	1774	0.00323965	Smoking	GSM2466516_ZNF282-rep2	0	0	500000	frac_n_intervals_with_overlap
339153	240390352	698	1774	0.00141084	Smoking	GSM2466518_ZNF284	0	0	500000	frac_n_intervals_with_overlap
909864	240390352	864	1774	0.00378494	Smoking	GSM2466521_ZNF28	0	1	499999	frac_n_intervals_with_overlap
633748	240390352	814	1774	0.00263633	Smoking	GSM2466567_ZNF468	0	0	500000	frac_n_intervals_with_overlap
23092	240390352	122	1774	9.60604e-05	Smoking	GSM2466600_ZNF566	0	1	499999	frac_n_intervals_with_overlap
501206	240390352	650	1774	0.00208497	Smoking	GSM2466659_ZNF783	0	0	500000	frac_n_intervals_with_overlap
11345	18367267	22	65	0.000617675	Smoking_pack-years	GSM2466654_ZNF777	0	0	500000	frac_n_intervals_with_overlap
81491	18510726	57	102	0.00440237	Tobacco_smoking	GSM2466516_ZNF282-rep2	0	3	499997	frac_n_intervals_with_overlap
