## Supplementary File 12 for "Genetic control of KRAB-ZFP genes explains distal CpG-site methylation which associates with human disease phenotypes"

Author	PMID	Trait
Kriebel J	27019061	2-hour glucose
Florath I	24163245	Age
Reynolds LM	25404168	Age
Johnson KC	28693600	Age
Li S	28811542	Age
Xu CJ	28056824	Age 4 vs age 0
Demetriou CA	24278132	Age at menarche
Marttila S	25888029	Ageing
Panni T	26731791	Air pollution exposure
Nano J	28624579	Alanine aminotransferase
Liu C	27843151	Alcohol consumption per day
De Jager PL	25129075	Alzheimers disease
Lunnon K	25129077	Alzheimers disease Braak stage
Green BB	26771251	Arsenic exposure
Nano J	28624579	Aspartate aminotransferase
Dai L	27982729	Atmospheric iron concentration
Dai L	27982729	Atmospheric nickel concentration
Dai L	27982729	Atmospheric vanadium concentration
Everson TM	26292806	Atopy
Gervin K	28785368	Attention deficit hyperactivity disorder
Walton E	27217153	Attention deficit hyperactivity disorder trajectory
Chung SA	26192630	Autoantibody production in systemic lupus erythematosus
Hedman AK	27884142	Baseline diene conjugation in low-density lipoproteins
Engel SM	24561991	Birth weight
Tsai PC	26563994	Birth weight
Lin X	28264723	Birth weight
Agha G	27891191	Birth weight-for-gestational age
Argos M	25325195	Blood arsenic concentration
Dick KJ	24630777	Body mass index
Demerath EW	25935004	Body mass index
Aslibekyan S	26110892	Body mass index
Shah S	26119815	Body mass index
Ali O	27564309	Body mass index
Xu K	27826092	Body mass index
Wahl S	28002404	Body mass index
Mendelson MM	28095459	Body mass index
Demerath EW	25935004	Body mass index change
Prados J	25612291	Borderline personality disorder vs major depressive disorder
van Veldhoven K	26244061	Breast cancer
De Jager PL	25129075	Burden of neuritic amyloid plaques
Marzi C	27824951	C-reactive protein
Ligthart S	27955697	C-reactive protein
Das M	26483836	Change in high-density lipoprotein after 3 weeks of daily fenofibrate
Yang BZ	23332324	Child abuse
Smyth LJ	24253112	Chronic kidney disease
Wozniak MB	23526956	Clear cell renal carcinoma
Sharp GC	28603561	Cleft palate vs cleft lip
Hedman AK	27884142	Conjugated dienes
Hong X	27236499	Cow milk allergy
Weder N	24655651	Depression
Bostrom AE	28618313	Depression
Lind L	27839851	Dichlorodiphenyldichloroethylene
Hong X	28165855	Early spontaneous preterm birth
Cecil CAM	28595673	Early-onset conduct problems
Karlsson Linner R	29086770	Educational attainment
Lee MK	28621160	FEV1/FVC
Kriebel J	27019061	Fasting glucose
Kriebel J	27019061	Fasting insulin
Morris JA	28394087	Femoral neck bone mineral density
Portales-Casamar E	27358653	Fetal alcohol spectrum disorder
Bonder MJ	25282492	Fetal vs adult liver
Nicodemus-Johnson J	28708104	Fruit consumption
Nano J	28624579	Gamma-glutamyl transferase
Spiers H	25650246	Gestational age
Bohlin J	27717397	Gestational age
Sharp GC	25855720	Gestational weight gain in early pregnancy
Serpeloni F	28809857	Grandmaternal exposure to community and domestic violence
Ek WE	26681806	Growth differentiation factor 15
Gross AM	27105112	HIV infection
Hidalgo B	24170695	HOMA-IR
Kriebel J	27019061	HOMA-IR
Soriano-Tarraga C	26643952	HbA1c
Pfeiffer L	25583993	High-density lipoprotein cholesterol
Braun KVE	28194238	High-density lipoprotein cholesterol
Sayols-Baixeras S	28062490	High-density lipoprotein cholesterol efflux capacity
Sayols-Baixeras S	28062490	High-density lipoprotein inflammatory index
Hedman AK	27884142	Homocysteine
Zhang X	27672717	Human immunodeficiency virus
Mamtani M	26798409	Hypertriglyceridemic waist
Lin H	28067321	Incident atrial fibrillation
Ventham NT	27886173	Inflammatory bowel disease
Spiers H	25650246	Interaction between gestational age and sex
Chen P	28127622	Intrauterine exposure to diabetes
Pfeiffer L	25583993	Low-density lipoprotein cholesterol
Fasanelli F	26667048	Lung cancer
Mok A	28074145	Lupus nephritis vs lupus without nephritis
Sharp GC	25855720	Maternal obesity
Joubert BR	26861414	Maternal plasma folate
Markunas CA	24906187	Maternal smoking during pregnancy
Rzehak P	27171005	Maternal smoking during pregnancy
Lee KW	25325234	Maternal smoking in pregnancy
Richmond RC	25552657	Maternal smoking in pregnancy
Joubert BR	27040690	Maternal smoking in pregnancy
Sharp GC	25855720	Maternal underweight
Campanella G	25324151	Migration in Italy
Nakatochi M	28515798	Myocardial infarction
Roos L	27993549	Nevus count
Alvizi L	28550290	Non-syndromic cleft lip and palate
Hedman AK	27884142	Oxidised glutathione
Hedman AK	27884142	Oxidised low-density lipoprotein
Nones K	24500968	Pancreatic ductal adenocarcinoma
Aslibekyan S	28139377	Plasma adiponectin
Nakatochi M	26404063	Plasma resistin level
Lai CQ	27777315	Postprandial lipemia
Sharp GC	25855720	Pre-pregnancy body mass index
Gruzieva O	27448387	Prenatal NO2 exposure
Hernandez-Vargas H	25855716	Prenatal exposure to aflatoxin B1
Soloman O	28556291	Prenatal phthalate exposure
Lin H	28067321	Prevalent atrial fibrillation
Imgenberg-Kreuz J	26857698	Primary Sjogrens syndrome
Zhou F	26743604	Psoriasis
Hedman AK	27884142	Ratio of oxidised glutathione to reduced glutathione
Hedman AK	27884142	Reduced glutathione
Liu Y	23334450	Rheumatoid arthritis
Julia A	28475762	Rheumatoid arthritis
Koestler DC	23868178	Right vs left colon adenomas
Montano C	27074206	Schizophrenia
Hannon E	27572077	Schizophrenia
Lockett GA	26973132	Season of birth
Zhang Y	26826776	Serum cotinine
Sayols-Baixeras S	28173150	Serum high-density lipoprotein cholesterol
Hedman AK	28213390	Serum high-density lipoprotein cholesterol
Hedman AK	28213390	Serum low-density lipoprotein cholesterol
Sayols-Baixeras S	28173150	Serum total cholesterol
Hedman AK	28213390	Serum total cholesterol
Sayols-Baixeras S	28173150	Serum triglycerides
Hedman AK	28213390	Serum triglycerides
Emeny RT	28540928	Severe vs no or minimal anxiety
Shah S	25249537	Sex
Spiers H	25650246	Sex
Singmann P	26500701	Sex
Yousefi P	26553366	Sex
Monick MM	22232023	Smoking
Philibert RA	23070629	Smoking
Shenker NS	23175441	Smoking
Zeilinger S	23691101	Smoking
Philibert RA	24120260	Smoking
Besingi W	24334605	Smoking
Dogan MV	24559495	Smoking
Shah S	25249537	Smoking
Tsaprouni LG	25424692	Smoking
Guida F	25556184	Smoking
Teschendorff AE	26181258	Smoking
Dogan MV	26441693	Smoking
Zhu X	26756918	Smoking
Sayols-Baixeras S	26829059	Smoking
Ambatipudi S	26864933	Smoking
Shui IM	27142338	Smoking
Joehanes R	27651444	Smoking
Dogan MV	28686328	Smoking
Morales E	27591263	Smoking during pregnancy
Freeman JR	27602958	Smoking pack-years
Kresovich JK	28814982	Subscapular skinfold thickness and triceps skinfold thickness ratio
Kresovich JK	28814982	Subscapular skinfold thickness plus triceps skinfold thickness
Cecil CA	27922636	Substance use
Aslibekyan S	25075435	Sunlight duration
Ek WE	28535255	Tea consumption
Chatziioannou A	28225026	Tobacco smoking
Braun KVE	28194238	Total cholesterol
Hedman AK	27884142	Total glutathione level
Chen W	28069425	Total serum IgE
Irvin MR	24920721	Triglycerides
Pfeiffer L	25583993	Triglycerides
Braun KVE	28194238	Triglycerides
Paul DS	27898055	Type 1 diabetes
Chambers JC	26095709	Type II diabetes
Florath I	26433941	Type II diabetes
Soriano-Tarraga C	26643952	Type II diabetes
Argos M	25325195	Urinary arsenic concentrations
Kaushal A	28558807	Utero arsenic exposure
Irvin MR	24920721	Very low-density lipoprotein cholesterol
Demerath EW	25935004	Waist circumference
Aslibekyan S	26110892	Waist circumference
Baselmans BM	26619905	Wellbeing
Aslibekyan S	24477300	n-3 PUFA intake
